# Exonic enhancers are a widespread class of dual-function regulatory elements

**DOI:** 10.1101/2025.03.27.645641

**Authors:** Jean-Christophe Mouren, Magali Torres, Antoinette van Ouwerkerk, Iris Manosalva, Frederic Gallardo, Salvatore Spicuglia, Benoit Ballester

**Author notes:** Co-authors (Magali Torres, Antoinette van Ouwerkerk). Co-last authors (Salvatore Spicuglia, Benoit Ballester).

## Abstract

Exonic enhancers (EEs) occupy an under-appreciated niche in gene regulation. By integrating transcription factor binding, chromatin accessibility, and high-throughput enhancer-reporter assays, we demonstrate that many protein-coding exons possess enhancer activity across species. These EEs exhibit characteristic epigenomic signatures, form long-range interactions with gene promoters, and can be altered by both nonsynonymous and synonymous variants. CRISPR–mediated inactivation demonstrated the involvement of EEs in the cis-regulation of host and distal gene expression. Through large-scale cancer genome analyses, we reveal that EE mutations correlate with dysregulated target-gene expression and clinical outcomes, highlighting their potential relevance in disease. Evolutionary comparisons show that EEs exhibit both strong sequence constraint and lineage-specific plasticity, suggesting that they serve ancient regulatory functions while also contributing to species divergence. Our findings redefine the landscape of functional elements by establishing EEs as a component of gene regulation, while revealing how coding regions can simultaneously fulfil both protein-coding and cis-regulatory roles.
