## Supplementary file starrseq catalogues for "Exonic enhancers are a widespread class of dual-function regulatory elements"

### Sheet: active_peaks
ID	URL	PMID	Nb_peaks	Nb_peaks_overlapping_EE	Nb_EE_overlapped	Percentage_EE_overlapped	Cell_lines	Species
ENCFF002QHW	https://www.encodeproject.org/files/ENCFF002QHW	NA	85504	574	574	4.25784	A-549	H.sapiens
ENCFF012EIY	https://www.encodeproject.org/files/ENCFF012EIY	NA	89065	944	944	7.00245	A-549	H.sapiens
ENCFF019FZR	https://www.encodeproject.org/files/ENCFF019FZR	NA	83221	644	643	4.76968	A-549	H.sapiens
ENCFF029OEE	https://www.encodeproject.org/files/ENCFF029OEE	NA	2006	0	0	0	U049MAI	H.sapiens
ENCFF032RDN	https://www.encodeproject.org/files/ENCFF032RDN	NA	50389	158	158	1.17202	Hep-G2	H.sapiens
ENCFF035NGM	https://www.encodeproject.org/files/ENCFF035NGM	NA	528	2	2	0.0148357	WTC-11	H.sapiens
ENCFF037VTV	https://www.encodeproject.org/files/ENCFF037VTV	NA	79727	579	578	4.28752	A-549	H.sapiens
ENCFF094QGC	https://www.encodeproject.org/files/ENCFF094QGC	NA	4518	0	0	0	U123MIS	H.sapiens
ENCFF110WXW	https://www.encodeproject.org/files/ENCFF110WXW	NA	67990	314	309	2.29211	A-549	H.sapiens
ENCFF122RKM	https://www.encodeproject.org/files/ENCFF122RKM	NA	71784	234	231	1.71352	MCF7	H.sapiens
ENCFF130WXL	https://www.encodeproject.org/files/ENCFF130WXL	NA	105	0	0	0	U049MAI	H.sapiens
ENCFF133NNZ	https://www.encodeproject.org/files/ENCFF133NNZ	NA	94433	750	750	5.56339	A-549	H.sapiens
ENCFF145TRB	https://www.encodeproject.org/files/ENCFF145TRB	NA	76614	574	574	4.25784	A-549	H.sapiens
ENCFF184JNS	https://www.encodeproject.org/files/ENCFF184JNS	NA	97387	739	739	5.48179	A-549	H.sapiens
ENCFF198LLV	https://www.encodeproject.org/files/ENCFF198LLV	NA	81756	624	623	4.62132	A-549	H.sapiens
ENCFF210STS	https://www.encodeproject.org/files/ENCFF210STS	NA	2183	1	1	0.00741785	U049MAI	H.sapiens
ENCFF215TWQ	https://www.encodeproject.org/files/ENCFF215TWQ	NA	92365	747	747	5.54113	A-549	H.sapiens
ENCFF223UVA	https://www.encodeproject.org/files/ENCFF223UVA	NA	348	1	1	0.00741785	WTC-11	H.sapiens
ENCFF223XTC	https://www.encodeproject.org/files/ENCFF223XTC	NA	95184	741	740	5.48921	A-549	H.sapiens
ENCFF268RHB	https://www.encodeproject.org/files/ENCFF268RHB	NA	89289	765	763	5.65982	A-549	H.sapiens
ENCFF284TRJ	https://www.encodeproject.org/files/ENCFF284TRJ	NA	83392	731	731	5.42245	A-549	H.sapiens
ENCFF288HIT	https://www.encodeproject.org/files/ENCFF288HIT	NA	52927	169	169	1.25362	Hep-G2	H.sapiens
ENCFF303CXZ	https://www.encodeproject.org/files/ENCFF303CXZ	NA	85559	773	773	5.734	A-549	H.sapiens
ENCFF305HQC	https://www.encodeproject.org/files/ENCFF717VJK/	NA	41878	377	375	2.78169	HCT-116	H.sapiens
ENCFF311SAF	https://www.encodeproject.org/files/ENCFF311SAF	NA	93597	768	768	5.69691	A-549	H.sapiens
ENCFF338CGT	https://www.encodeproject.org/files/ENCFF338CGT	NA	75422	318	314	2.3292	A-549	H.sapiens
ENCFF356ZLC	https://www.encodeproject.org/files/ENCFF356ZLC	NA	78731	293	290	2.15118	MCF7	H.sapiens
ENCFF371FQL	https://www.encodeproject.org/files/ENCFF371FQL	NA	84888	705	705	5.22958	A-549	H.sapiens
ENCFF379GBW	https://www.encodeproject.org/files/ENCFF379GBW	NA	94101	663	662	4.91061	A-549	H.sapiens
ENCFF394DBM	https://www.encodeproject.org/files/ENCFF394DBM	NA	41810	128	128	0.949484	K-562	H.sapiens
ENCFF397ORB	https://www.encodeproject.org/files/ENCFF397ORB	NA	82639	671	671	4.97738	A-549	H.sapiens
ENCFF407JJH	https://www.encodeproject.org/files/ENCFF407JJH	NA	88839	710	709	5.25925	A-549	H.sapiens
ENCFF432NJQ	https://www.encodeproject.org/files/ENCFF432NJQ	NA	89251	903	902	6.6909	A-549	H.sapiens
ENCFF447KQL	https://www.encodeproject.org/files/ENCFF447KQL	NA	78595	639	639	4.74	A-549	H.sapiens
ENCFF454XBP	https://www.encodeproject.org/files/ENCFF454XBP	NA	85632	678	676	5.01446	A-549	H.sapiens
ENCFF454ZKK	https://www.encodeproject.org/files/ENCFF454ZKK	NA	216063	2140	2120	15.7258	K-562	H.sapiens
ENCFF468QPS	https://www.encodeproject.org/files/ENCFF468QPS	NA	64605	247	246	1.82479	SH-SY5Y	H.sapiens
ENCFF475LTV	https://www.encodeproject.org/files/ENCFF475LTV	NA	364	0	0	0	WTC-11	H.sapiens
ENCFF501FFC	https://www.encodeproject.org/files/ENCFF501FFC	NA	81110	764	764	5.66724	A-549	H.sapiens
ENCFF511OMR	https://www.encodeproject.org/files/ENCFF511OMR	NA	89402	779	779	5.7785	A-549	H.sapiens
ENCFF514BWT	https://www.encodeproject.org/files/ENCFF514BWT	NA	83701	620	619	4.59165	A-549	H.sapiens
ENCFF532WMK	https://www.encodeproject.org/files/ENCFF532WMK	NA	81650	586	585	4.33944	A-549	H.sapiens
ENCFF549FEA	https://www.encodeproject.org/files/ENCFF549FEA	NA	89322	787	785	5.82301	A-549	H.sapiens
ENCFF549QUG	https://www.encodeproject.org/files/ENCFF549QUG	NA	111150	1192	1179	8.74564	K-562	H.sapiens
ENCFF584VQD	https://www.encodeproject.org/files/ENCFF584VQD	NA	1079	5	5	0.0370892	U123MIS	H.sapiens
ENCFF594EEA	https://www.encodeproject.org/files/ENCFF594EEA	NA	49738	490	487	3.61249	HCT-116	H.sapiens
ENCFF608PUB	https://www.encodeproject.org/files/ENCFF608PUB	NA	90466	795	794	5.88977	A-549	H.sapiens
ENCFF613OEH	https://www.encodeproject.org/files/ENCFF613OEH	NA	4240	0	0	0	U123MIS	H.sapiens
ENCFF660TMJ	https://www.encodeproject.org/files/ENCFF660TMJ	NA	90819	690	690	5.11831	A-549	H.sapiens
ENCFF678SNC	https://www.encodeproject.org/files/ENCFF678SNC	NA	80861	673	673	4.99221	A-549	H.sapiens
ENCFF717VJK	https://www.encodeproject.org/files/ENCFF717VJK	NA	30194	102	102	0.75662	K-562	H.sapiens
ENCFF727SYS	https://www.encodeproject.org/files/ENCFF727SYS	NA	98387	790	787	5.83785	A-549	H.sapiens
ENCFF751GXT	https://www.encodeproject.org/files/ENCFF751GXT	NA	383	1	1	0.00741785	WTC-11	H.sapiens
ENCFF764RXS	https://www.encodeproject.org/files/ENCFF764RXS	NA	87355	753	752	5.57822	A-549	H.sapiens
ENCFF770OWS	https://www.encodeproject.org/files/ENCFF770OWS	NA	84096	934	933	6.92085	A-549	H.sapiens
ENCFF770ZHP	https://www.encodeproject.org/files/ENCFF770ZHP	NA	368	1	1	0.00741785	WTC-11	H.sapiens
ENCFF783EJW	https://www.encodeproject.org/files/ENCFF783EJW	NA	80250	580	580	4.30235	A-549	H.sapiens
ENCFF796UAA	https://www.encodeproject.org/files/ENCFF796UAA	NA	89658	800	800	5.93428	A-549	H.sapiens
ENCFF805RIZ	https://www.encodeproject.org/files/ENCFF805RIZ	NA	1161	8	8	0.0593428	U123MIS	H.sapiens
ENCFF840VIU	https://www.encodeproject.org/files/ENCFF840VIU	NA	82401	627	627	4.65099	A-549	H.sapiens
ENCFF840WAW	https://www.encodeproject.org/files/ENCFF840WAW	NA	82229	658	658	4.88094	A-549	H.sapiens
ENCFF858HIX	https://www.encodeproject.org/files/ENCFF858HIX	NA	84958	638	638	4.73259	A-549	H.sapiens
ENCFF863JQU	https://www.encodeproject.org/files/ENCFF863JQU	NA	84515	780	778	5.77109	A-549	H.sapiens
ENCFF867OTW	https://www.encodeproject.org/files/ENCFF867OTW	NA	86227	752	751	5.5708	A-549	H.sapiens
ENCFF876PIA	https://www.encodeproject.org/files/ENCFF876PIA	NA	86114	702	702	5.20733	A-549	H.sapiens
ENCFF883PVL	https://www.encodeproject.org/files/ENCFF883PVL	NA	88473	732	730	5.41503	A-549	H.sapiens
ENCFF885IYA	https://www.encodeproject.org/files/ENCFF885IYA	NA	65580	233	233	1.72836	SH-SY5Y	H.sapiens
ENCFF891BKY	https://www.encodeproject.org/files/ENCFF891BKY	NA	538	1	1	0.00741785	WTC-11	H.sapiens
ENCFF919UHO	https://www.encodeproject.org/files/ENCFF919UHO	NA	113650	1223	1208	8.96076	K-562	H.sapiens
ENCFF944UZG	https://www.encodeproject.org/files/ENCFF944UZG	NA	107	0	0	0	U049MAI	H.sapiens
ENCFF969GRL	https://www.encodeproject.org/files/ENCFF969GRL	NA	87398	699	698	5.17766	A-549	H.sapiens
ENCFF971TTE	https://www.encodeproject.org/files/ENCFF971TTE	NA	85984	605	603	4.47296	A-549	H.sapiens
ENCFF975YYP	https://www.encodeproject.org/files/ENCFF975YYP	NA	86147	578	578	4.28752	A-549	H.sapiens
GSE100432	https://www-ncbi-nlm-nih-gov.proxy.insermbiblio.inist.fr/geo/query/acc.cgi?acc=GSE100432	29256496	95752	1201	890	6.60188	HeLa-S3	H.sapiens
GSE113978	https://www-ncbi-nlm-nih-gov.proxy.insermbiblio.inist.fr/geo/query/acc.cgi?acc=GSE113978	30045748	4153	17	7	0.0519249	Hep-G2	H.sapiens
GSE114063	https://www-ncbi-nlm-nih-gov.proxy.insermbiblio.inist.fr/geo/query/acc.cgi?acc=GSE114063	30575722	64253	292	146	1.08301	A-549	H.sapiens
GSE118725	https://www-ncbi-nlm-nih-gov.proxy.insermbiblio.inist.fr/geo/query/acc.cgi?acc=GSE118725	33505025	72	0	0	0	Hep-G2;HEK293T	H.sapiens
GSE133802	https://www-ncbi-nlm-nih-gov.proxy.insermbiblio.inist.fr/geo/query/acc.cgi?acc=GSE133802	32248749	197	0	0	0	transfect in rat cell line (iAM1)	H.sapiens
GSE142207	https://www-ncbi-nlm-nih-gov.proxy.insermbiblio.inist.fr/geo/query/acc.cgi?acc=GSE142207	32103011	1491133	7020	3113	23.0918	K-562	H.sapiens
GSE142566	https://www-ncbi-nlm-nih-gov.proxy.insermbiblio.inist.fr/geo/query/acc.cgi?acc=GSE142566	NA	868	4	1	0.00741785	Hep-G2	H.sapiens
GSE142696	https://www-ncbi-nlm-nih-gov.proxy.insermbiblio.inist.fr/geo/query/acc.cgi?acc=GSE142696	33046894	12347	60	9	0.0667606	Hep-G2	H.sapiens
GSE145257	https://www-ncbi-nlm-nih-gov.proxy.insermbiblio.inist.fr/geo/query/acc.cgi?acc=GSE145257	32672536	884	2	2	0.0148357	transfect in monkey cell line (cos7)	H.sapiens
GSE156740	https://www-ncbi-nlm-nih-gov.proxy.insermbiblio.inist.fr/geo/query/acc.cgi?acc=GSE156740	35650434	3250	21	21	0.155775	HCT-116	H.sapiens
GSE156857	https://www-ncbi-nlm-nih-gov.proxy.insermbiblio.inist.fr/geo/query/acc.cgi?acc=GSE156857	33879525	108436	318	14	0.10385	A-549;BE2C;Hep-G2;K-562	H.sapiens
GSE180152	https://www-ncbi-nlm-nih-gov.proxy.insermbiblio.inist.fr/geo/query/acc.cgi?acc=GSE180152	35190730	68190	95	70	0.519249	GP5d;Hep-G2	H.sapiens
GSE180846	https://www-ncbi-nlm-nih-gov.proxy.insermbiblio.inist.fr/geo/query/acc.cgi?acc=GSE180846	35193936	11205	18	6	0.0445071	teloHAEC	H.sapiens
GSE181317	https://www-ncbi-nlm-nih-gov.proxy.insermbiblio.inist.fr/geo/query/acc.cgi?acc=GSE181317	35858748	30078	62	57	0.422817	GM12878	H.sapiens
GSE183938	https://www-ncbi-nlm-nih-gov.proxy.insermbiblio.inist.fr/geo/query/acc.cgi?acc=GSE183938	35551305	2406	19	19	0.140939	HCT-116	H.sapiens
GSE184426	https://www-ncbi-nlm-nih-gov.proxy.insermbiblio.inist.fr/geo/query/acc.cgi?acc=GSE184426	35594906	21062029	52507	4192	31.0956	K-562	H.sapiens
GSE211657	https://www-ncbi-nlm-nih-gov.proxy.insermbiblio.inist.fr/geo/query/acc.cgi?acc=GSE183938	NA	2367	21	21	0.155775	HCT-116	H.sapiens
GSE40739	https://www-ncbi-nlm-nih-gov.proxy.insermbiblio.inist.fr/geo/query/acc.cgi?acc=GSE40739	23328393	6	0	0	0	HeLa-Kyoto	H.sapiens
GSE76654	https://www-ncbi-nlm-nih-gov.proxy.insermbiblio.inist.fr/geo/query/acc.cgi?acc=GSE76654	27197205	515	1	1	0.00741785	MCF7	H.sapiens
GSE77869	https://www-ncbi-nlm-nih-gov.proxy.insermbiblio.inist.fr/geo/query/acc.cgi?acc=GSE77869	27565349	1329	4	4	0.0296714	A-549	H.sapiens
GSE82204	https://www-ncbi-nlm-nih-gov.proxy.insermbiblio.inist.fr/geo/query/acc.cgi?acc=GSE82204	29151363	94438	309	309	2.29211	LNCaP	H.sapiens
GSE99630	https://www-ncbi-nlm-nih-gov.proxy.insermbiblio.inist.fr/geo/query/acc.cgi?acc=GSE99630	30033119	715559	2870	1192	8.84207	H9-hESCs	H.sapiens
41467_2015_BFncomms7905_MOESM360_ESM.csv	Article Supplementary Data 1	25872643	5457	20	16	0.130676	P5424	M.musculus
ENCFF428NIS	https://www.encodeproject.org/files/ENCFF428NIS	NA	5405	5	5	0.0408363	C57BL/6NJ	M.musculus
ENCFF449JPD	https://www.encodeproject.org/files/ENCFF449JPD	NA	10648	9	9	0.0735054	C57BL/6NJ	M.musculus
ENCFF667UIB	https://www.encodeproject.org/files/ENCFF667UIB	NA	13180	12	12	0.0980072	C57BL/6NJ	M.musculus
ENCFF709PFP	https://www.encodeproject.org/files/ENCFF709PFP	NA	12093	18	18	0.147011	C57BL/6NJ	M.musculus
ENCFF788NIT	https://www.encodeproject.org/files/ENCFF788NIT	NA	11970	8	8	0.0653381	C57BL/6NJ	M.musculus
GSE121753	https://www.ncbi.nlm.nih.gov/geo/query/acc.cgi?acc=GSE121753	31873292	17380	16	16	0.130676	activated B Cells	M.musculus
GSE143544	https://www.ncbi.nlm.nih.gov/geo/query/acc.cgi?acc=GSE143544	32912294	4848	4	4	0.0326691	129/Ola	M.musculus
GSE171771	https://www.ncbi.nlm.nih.gov/geo/query/acc.cgi?acc=GSE171771	34850108	5789	4	2	0.0163345	E14 ES cells	M.musculus
GSE197005	https://www.ncbi.nlm.nih.gov/geo/query/acc.cgi?acc=GSE197005	37185990	485	5	5	0.0408363	C57BL/6JRj	M.musculus
GSE183936	https://www-ncbi-nlm-nih-gov.proxy.insermbiblio.inist.fr/geo/query/acc.cgi?acc=GSE183936	35551305	18720	221	212	1.5488	S2	D.melanogaster
GSE183937	https://www-ncbi-nlm-nih-gov.proxy.insermbiblio.inist.fr/geo/query/acc.cgi?acc=GSE183937	35551305	18664	208	84	0.613676	S2	D.melanogaster
GSE183939	https://data.starklab.org/almeida/DeepSTARR/Tutorial/	35551305	234445	5217	2403	17.5555	S2	D.melanogaster
GSE40739	https://www-ncbi-nlm-nih-gov.proxy.insermbiblio.inist.fr/geo/query/acc.cgi?acc=GSE40739	25517091	16584	334	253	1.84833	S2;OSC	D.melanogaster
GSE47691	https://www-ncbi-nlm-nih-gov.proxy.insermbiblio.inist.fr/geo/query/acc.cgi?acc=GSE47691	24685159	43904	3576	2654	19.3892	S2;OSC	D.melanogaster
GSE49809	https://www-ncbi-nlm-nih-gov.proxy.insermbiblio.inist.fr/geo/query/acc.cgi?acc=GSE49809	24714811	4245	90	90	0.65751	BG3	D.melanogaster
GSE57876	https://www-ncbi-nlm-nih-gov.proxy.insermbiblio.inist.fr/geo/query/acc.cgi?acc=GSE57876	25517091	51780	704	452	3.30216	S2;OSC	D.melanogaster
GSE96542	https://www-ncbi-nlm-nih-gov.proxy.insermbiblio.inist.fr/geo/query/acc.cgi?acc=GSE96542	28369070	25167	1282	1066	7.78784	Kc167	D.melanogaster
tpj16373-sup-0002-tables1-s7.xlsx	Article Supplementary Table S2	37387536	4339	419	403	5.64584	Protoplasts	A.thaliana

### Sheet: negative_peaks
ID	URL	PMID	Nb_peaks	Cell_lines	Species
GSE113978	https://www-ncbi-nlm-nih-gov.proxy.insermbiblio.inist.fr/geo/query/acc.cgi?acc=GSE113978	30045748	2844	Hep-G2	H.sapiens
GSE118725	https://www-ncbi-nlm-nih-gov.proxy.insermbiblio.inist.fr/geo/query/acc.cgi?acc=GSE118725	33505025	10044	Hep-G2;HEK293T	H.sapiens
GSE133802	https://www-ncbi-nlm-nih-gov.proxy.insermbiblio.inist.fr/geo/query/acc.cgi?acc=GSE133802	32248749	247	transfect in rat cell line (iAM1)	H.sapiens
GSE142207	https://www-ncbi-nlm-nih-gov.proxy.insermbiblio.inist.fr/geo/query/acc.cgi?acc=GSE142207	32103011	2693839	K-562	H.sapiens
GSE142566	https://www-ncbi-nlm-nih-gov.proxy.insermbiblio.inist.fr/geo/query/acc.cgi?acc=GSE142566	NA	7227	Hep-G2	H.sapiens
GSE142696	https://www-ncbi-nlm-nih-gov.proxy.insermbiblio.inist.fr/geo/query/acc.cgi?acc=GSE142696	33046894	27777	Hep-G2	H.sapiens
GSE156740	https://www-ncbi-nlm-nih-gov.proxy.insermbiblio.inist.fr/geo/query/acc.cgi?acc=GSE156740	35650434	2996	HCT-116	H.sapiens
GSE156857	https://www-ncbi-nlm-nih-gov.proxy.insermbiblio.inist.fr/geo/query/acc.cgi?acc=GSE156857	33879525	878	A-549;BE2C;Hep-G2;K-562	H.sapiens
GSE180846	https://www-ncbi-nlm-nih-gov.proxy.insermbiblio.inist.fr/geo/query/acc.cgi?acc=GSE180846	35193936	521589	teloHAEC	H.sapiens
GSE181317	https://www-ncbi-nlm-nih-gov.proxy.insermbiblio.inist.fr/geo/query/acc.cgi?acc=GSE181317	35858748	21125	GM12878	H.sapiens
GSE183938	https://www-ncbi-nlm-nih-gov.proxy.insermbiblio.inist.fr/geo/query/acc.cgi?acc=GSE183938	35551305	611	HCT-116	H.sapiens
GSE184426	https://www-ncbi-nlm-nih-gov.proxy.insermbiblio.inist.fr/geo/query/acc.cgi?acc=GSE184426	35594906	3600647	K-562	H.sapiens
GSE211657	https://www-ncbi-nlm-nih-gov.proxy.insermbiblio.inist.fr/geo/query/acc.cgi?acc=GSE183938	NA	612	HCT-116	H.sapiens
GSE77869	https://www-ncbi-nlm-nih-gov.proxy.insermbiblio.inist.fr/geo/query/acc.cgi?acc=GSE77869	27565349	46	A-549	H.sapiens
GSE99630	https://www-ncbi-nlm-nih-gov.proxy.insermbiblio.inist.fr/geo/query/acc.cgi?acc=GSE99630	30033119	10163	H9-hESCs	H.sapiens
41467_2015_BFncomms7905_MOESM360_ESM.csv	Article Supplementary Data 1	25872643	8845	P5424	M.musculus
ENCFF428NIS	https://www.encodeproject.org/files/ENCFF428NIS	NA	5124	C57BL/6NJ	M.musculus
ENCFF449JPD	https://www.encodeproject.org/files/ENCFF449JPD	NA	4978	C57BL/6NJ	M.musculus
ENCFF667UIB	https://www.encodeproject.org/files/ENCFF667UIB	NA	5248	C57BL/6NJ	M.musculus
ENCFF709PFP	https://www.encodeproject.org/files/ENCFF709PFP	NA	2896	C57BL/6NJ	M.musculus
ENCFF788NIT	https://www.encodeproject.org/files/ENCFF788NIT	NA	12259	C57BL/6NJ	M.musculus
GSE143544	https://www.ncbi.nlm.nih.gov/geo/query/acc.cgi?acc=GSE143544	32912294	3074	129/Ola	M.musculus
GSE183937	https://www-ncbi-nlm-nih-gov.proxy.insermbiblio.inist.fr/geo/query/acc.cgi?acc=GSE183937	35551305	2899	S2	D.melanogaster
GSE183939	https://data.starklab.org/almeida/DeepSTARR/Tutorial/	35551305	249433	S2	D.melanogaster

### Sheet: cell-lines
Nb_peaks	Cell_lines	Species
85504	A-549	H.sapiens
89065	A-549	H.sapiens
83221	A-549	H.sapiens
2006	U049MAI	H.sapiens
50389	Hep-G2	H.sapiens
528	WTC-11	H.sapiens
79727	A-549	H.sapiens
4518	U123MIS	H.sapiens
67990	A-549	H.sapiens
71784	MCF7	H.sapiens
105	U049MAI	H.sapiens
94433	A-549	H.sapiens
76614	A-549	H.sapiens
97387	A-549	H.sapiens
81756	A-549	H.sapiens
2183	U049MAI	H.sapiens
92365	A-549	H.sapiens
348	WTC-11	H.sapiens
95184	A-549	H.sapiens
89289	A-549	H.sapiens
83392	A-549	H.sapiens
52927	Hep-G2	H.sapiens
85559	A-549	H.sapiens
41878	HCT-116	H.sapiens
93597	A-549	H.sapiens
75422	A-549	H.sapiens
78731	MCF7	H.sapiens
84888	A-549	H.sapiens
94101	A-549	H.sapiens
41810	K-562	H.sapiens
82639	A-549	H.sapiens
88839	A-549	H.sapiens
89251	A-549	H.sapiens
78595	A-549	H.sapiens
85632	A-549	H.sapiens
216063	K-562	H.sapiens
64605	SH-SY5Y	H.sapiens
364	WTC-11	H.sapiens
81110	A-549	H.sapiens
89402	A-549	H.sapiens
83701	A-549	H.sapiens
81650	A-549	H.sapiens
89322	A-549	H.sapiens
111150	K-562	H.sapiens
1079	U123MIS	H.sapiens
49738	HCT-116	H.sapiens
90466	A-549	H.sapiens
4240	U123MIS	H.sapiens
90819	A-549	H.sapiens
80861	A-549	H.sapiens
30194	K-562	H.sapiens
98387	A-549	H.sapiens
383	WTC-11	H.sapiens
87355	A-549	H.sapiens
84096	A-549	H.sapiens
368	WTC-11	H.sapiens
80250	A-549	H.sapiens
89658	A-549	H.sapiens
1161	U123MIS	H.sapiens
82401	A-549	H.sapiens
82229	A-549	H.sapiens
84958	A-549	H.sapiens
84515	A-549	H.sapiens
86227	A-549	H.sapiens
86114	A-549	H.sapiens
88473	A-549	H.sapiens
65580	SH-SY5Y	H.sapiens
538	WTC-11	H.sapiens
113650	K-562	H.sapiens
107	U049MAI	H.sapiens
87398	A-549	H.sapiens
85984	A-549	H.sapiens
86147	A-549	H.sapiens
95752	HeLa-S3	H.sapiens
4153	Hep-G2	H.sapiens
64253	A-549	H.sapiens
72	Hep-G2;HEK293T	H.sapiens
197	transfect in rat cell line (iAM1)	H.sapiens
1491133	K-562	H.sapiens
868	Hep-G2	H.sapiens
12347	Hep-G2	H.sapiens
884	transfect in monkey cell line (cos7)	H.sapiens
3250	HCT-116	H.sapiens
108436	A-549;BE2C;Hep-G2;K-562	H.sapiens
68190	GP5d;Hep-G2	H.sapiens
11205	teloHAEC	H.sapiens
30078	GM12878	H.sapiens
2406	HCT-116	H.sapiens
21062029	K-562	H.sapiens
2367	HCT-116	H.sapiens
6	HeLa-Kyoto	H.sapiens
515	MCF7	H.sapiens
1329	A-549	H.sapiens
94438	LNCaP	H.sapiens
715559	H9-hESCs	H.sapiens
5457	P5424	M.musculus
5405	C57BL/6NJ	M.musculus
10648	C57BL/6NJ	M.musculus
13180	C57BL/6NJ	M.musculus
12093	C57BL/6NJ	M.musculus
11970	C57BL/6NJ	M.musculus
17380	activated B Cells	M.musculus
4848	129/Ola	M.musculus
5789	E14 ES cells	M.musculus
485	C57BL/6JRj	M.musculus
18720	S2	D.melanogaster
18664	S2	D.melanogaster
234445	S2	D.melanogaster
16584	S2;OSC	D.melanogaster
43904	S2;OSC	D.melanogaster
4245	BG3	D.melanogaster
51780	S2;OSC	D.melanogaster
25167	Kc167	D.melanogaster
4339	Protoplasts	A.thaliana

### Sheet: STARR-seq_signal
ENCODE ID	TYPE	CELL LINE
ENCFF449RRV	Normalized signal	A-549
ENCFF369XSI	Input	A-549
ENCFF417FXZ	Input	A-549
ENCFF592QSB	Input	A-549
ENCFF815MIO	Input	A-549
ENCFF876URJ	Input	A-549
ENCFF010GMN	Output	A-549
ENCFF020JDN	Output	A-549
ENCFF024WGN	Output	A-549
ENCFF054RCN	Output	A-549
ENCFF069SXG	Output	A-549
ENCFF117DXO	Output	A-549
ENCFF120HEE	Output	A-549
ENCFF127QAE	Output	A-549
ENCFF152NGF	Output	A-549
ENCFF237IEB	Output	A-549
ENCFF279WRM	Output	A-549
ENCFF318TUT	Output	A-549
ENCFF330UFG	Output	A-549
ENCFF356EVN	Output	A-549
ENCFF370MWI	Output	A-549
ENCFF379XUP	Output	A-549
ENCFF421VNS	Output	A-549
ENCFF425CZV	Output	A-549
ENCFF445RPA	Output	A-549
ENCFF446MRH	Output	A-549
ENCFF449URE	Output	A-549
ENCFF475LAF	Output	A-549
ENCFF477HYY	Output	A-549
ENCFF486SKS	Output	A-549
ENCFF518XQG	Output	A-549
ENCFF570TCY	Output	A-549
ENCFF603NLC	Output	A-549
ENCFF617TRH	Output	A-549
ENCFF634TDE	Output	A-549
ENCFF636OVV	Output	A-549
ENCFF681JOG	Output	A-549
ENCFF693BGC	Output	A-549
ENCFF729NEQ	Output	A-549
ENCFF750ZVI	Output	A-549
ENCFF804GAX	Output	A-549
ENCFF817WWU	Output	A-549
ENCFF823DDC	Output	A-549
ENCFF831FQP	Output	A-549
ENCFF849XUT	Output	A-549
ENCFF888ATV	Output	A-549
ENCFF900IMT	Output	A-549
ENCFF961AEL	Output	A-549
ENCFF971LYL	Output	A-549
ENCFF972TGS	Output	A-549
ENCFF906QND	Output	K-562
ENCFF817HOX	Output	K-562
ENCFF338YDG	Output	K-562
ENCFF814CNR	Input	K-562
ENCFF611ZHY	Normalized signal	K-562
